# Machine learning reveals bilateral distribution of somatic L1 insertions in human neurons and glia

**DOI:** 10.1101/660779

**Authors:** Xiaowei Zhu, Bo Zhou, Reenal Pattni, Kelly Gleason, Chunfeng Tan, Agnieszka Kalinowski, Steven Sloan, Anna-Sophie Fiston-Lavier, Jessica Mariani, Brain Somatic Mosaicism Network, Alexej Abyzov, Dimitri Petrov, Ben A. Barres, Hannes Vogel, John V. Moran, Flora M. Vaccarino, Carol A. Tamminga, Douglas F. Levinson, Alexander E. Urban

**Author notes:** Deceased, December 27, 2017 (Ben A. Barres). Full list of the members of the Brain Somatic Mosaicism Network is included after the acknowledgements.

## Abstract

Active retrotransposons in the human genome (L1, *Alu* and SVA elements) can create genomic mobile element insertions (MEIs) in both germline and somatic tissue^1^. Specific somatic MEIs have been detected at high levels in human cancers^2^, and at lower to medium levels in human brains^3^. Dysregulation of somatic retrotransposition in the human brain has been hypothesized to contribute to neuropsychiatric diseases^4,5^. However, individual somatic MEIs are present in small proportions of cells at a given anatomical location, and thus standard whole-genome sequencing (WGS) presents a difficult signal-to-noise problem, while single-cell approaches suffer from limited scalability and experimental artifacts introduced by enzymatic whole-genome amplification^6^. Previous studies produced widely differing estimates for the somatic retrotransposition rates in human brain^3,6–8^. Here, we present a highly precise machine learning method (RetroSom) to directly identify somatic L1 and *Alu* insertions in <1% cells from 200× deep WGS, which allows circumventing the restrictions of whole-genome amplification. Using RetroSom we confirmed a lower rate of retrotransposition for individual somatic L1 insertions in human neurons. We discovered that anatomical distribution of somatic L1 insertion is as widespread in glia as in neurons, and across both hemispheres of the brain, indicating retrotransposition occurs during early embryogenesis. We characterized two of the detected brain-specific L1 insertions in great detail in neurons and glia from a donor with schizophrenia. Both insertions are within introns of genes active in brain (*CNNM2*, *FRMD4A*) in regions with multiple genetic associations with neuropsychiatric disorders^9–11^. Gene expression was significantly reduced by both somatic insertions in a reporter assay. Our results provide novel insights into the potential for pathological effects of somatic retrotransposition in the human brain, now including the large glial fraction. RetroSom has broad applicability in all disease states where somatic retrotransposition is expected to play a role, such as autoimmune disorders and cancer.
