## Supplementary Table 3 for "Machine learning reveals bilateral distribution of somatic L1 insertions in human neurons and glia"

### Sheet: L1_PairedEnd
Features used for training the classification model of L1 paired end (PE) supporting reads
Name	Description	Range
seg	sequence complexity score computated by SEG	[0,2]
map	sequence identity to L1Hs consensus	[0,100]
anchor_align	unique alignment: 1; has alternative alignment: 0	binary
anchor_len	portion of anchor end mapped to the human reference	[0,1]
anchor_mm	portion of anchor end that are mismatches	[0,1]
anchor_XS	anchor end suboptimal alignment score	[0,151]
anchor_AS	anchor end alignment score	[0,151]
anchor_mapQ	anchor end mapping quality	integer
depth	normalized sequencing depth	(-Inf, Inf)
map_len	rate of ME end mapped to the L1Hs consensus	[0,1]
short	L1 insert is shorter than 200bp	binary
end3	missing 3' end of the ME	binary
end5	missing 5' end of the ME	binary
direction	based on the ME end, L1 is inserted on the plus or minus strand	binary
refpos	mapping coordinate in the ME consensus	[1,6065]
dist	distance to the nearest TTTTAA (+ strand) or TTAAAA (- strand)	integer
c1	if the ME end maps to the the plus strand in human reference genome	binary
upstream	if the supporting read covers the upstream junction	binary
ACAG	allele at 5927	binary
TAG	allele at 6030	binary
Xscore	blastX score	integer
GC5389	allele at 5389	binary
G/C5533	allele at 5533	binary
AT5710	allele at 5710	binary
anchor_direct	when anchor end is a split read, the ME segment in the anchor end suggests the L1 insertion in plus ot minus strand	binary
anchor_insert	when anchor end is a split read, the portion of the anchor end that can be mapped to L1Hs	[0,1]
anchor_seg	when anchor end is a split read, the complexity score of the ME segment in the anchor end	[0,2]
anchor_map	when anchor end is a split read, the mapping identity of the ME segment in the anchor end to the L1Hs consensus	[0,100]

### Sheet: L1_SplitRead
Features used for training the classification model of L1 split-read (SR) supporting reads
Name	Description	Range
seg	sequence complexity score computated by SEG	[0,2]
map	sequence identity to L1Hs consensus	[0,100]
depth	normalized sequencing depth	(-Inf, Inf)
map_size	length of the insert (segments unmapped to human reference	integer
map_ratio	portion of the insert that is mappable to L1Hs consensus	[0,1]
short	L1 insert is shorter than 200bp	binary
end3	missing 3' end of the ME	binary
end5	missing 5' end of the ME	binary
direction	L1 is inserted on the plus or minus strand	binary
refpos	mapping coordinate in the ME consensus	[1,6065]
dist	distance to the nearest TTTTAA (+ strand) or TTAAAA (- strand)	integer
A_pair	anchor end is properly paired with the split read end	binary
A_insert	portion of the anchor end that is not mappable to human reference	[0,1]
A_mm	portion of anchor end that are mismatches	[0,1]
A_MapQ	anchor end mapping quality	integer
A_AS	anchor end alignment score	[0,151]
A_XS	anchor end suboptimal alignment score	[0,151]

### Sheet: Alu_PairedEnd
Features used for training the classification model of Alu paired end (PE) supporting reads
Name	Description	Range
seg	sequence complexity score computated by SEG	[0,2]
map	sequence identity to Alu consensus	[0,100]
anchor_align	unique alignment: 1; has alternative alignment: 0	binary
anchor_len	portion of anchor end mapped to the human reference	[0,1]
anchor_mm	portion of anchor end that are mismatches	[0,1]
anchor_direct	when anchor end is a split read, the ME segment in the anchor end suggests the Alu insertion in plus ot minus strand	binary
anchor_insert	when anchor end is a split read, the portion of the anchor end that can be mapped to Alu consensus	[0,1]
anchor_seg	when anchor end is a split read, the complexity score of the ME segment in the anchor end	[0,2]
anchor_map	when anchor end is a split read, the mapping identity of the ME segment in the anchor end to the Alu consensus	[0,100]
anchor_XS	anchor end suboptimal alignment score	[0,151]
anchor_AS	anchor end alignment score	[0,151]
anchor_mapQ	anchor end mapping quality	integer
depth	normalized sequencing depth	(-Inf, Inf)
map_len	rate of ME end mapped to the Alu consensus	[0,1]
end3	missing 3' end of the ME	binary
end5	missing 5' end of the ME	binary
trans2	transduction of 3' or 5' flanking sequences	binary
direction	based on the ME end, Alu is inserted on the plus or minus strand	binary
refpos	mapping coordinate in the ME consensus	[1,6065]
dist	distance to the nearest TTTTAA (+ strand) or TTAAAA (- strand)	integer
c1	if the ME end maps to the the plus strand in human reference genome	binary
upstream	if the supporting read covers the upstream junction	binary

### Sheet: Alu_SplitRead
Features used for training the classification model of Alu split-read (SR) supporting reads
Name	Description	Range
seg	sequence complexity score computated by SEG	[0,2]
map	sequence identity to Alu consensus	[0,100]
depth	normalized sequencing depth	(-Inf, Inf)
map_size	length of the insert (segments unmapped to human reference	integer
map_ratio	portion of the insert that is mappable to Alu consensus	[0,1]
end3	missing 3' end of the ME	binary
end5	missing 5' end of the ME	binary
direction	L1 is inserted on the plus or minus strand	binary
refpos	mapping coordinate in the ME consensus	[1,6065]
dist	distance to the nearest TTTTAA (+ strand) or TTAAAA (- strand)	integer
A_pair	anchor end is properly paired with the split read end	binary
A_insert	portion of the anchor end that is not mappable to human reference	[0,1]
A_mm	portion of anchor end that are mismatches	[0,1]
A_MapQ	anchor end mapping quality	integer
A_AS	anchor end alignment score	[0,151]
A_XS	anchor end suboptimal alignment score	[0,151]
