## Supplementary Table 6 for "Machine learning reveals bilateral distribution of somatic L1 insertions in human neurons and glia"

### Sheet: Evidence-Homo_sapiens_Regulatio
Cell type	Evidence type	Feature name	Location	Source
A549	DNase1 & TFBS	CEBPB	10:102989031-102989376	ENCODE
A549	Hists & Pols	H3K4me1	10:102988240-102990320	ENCODE
Aorta	Hists & Pols	H3K27ac	10:102988777-102988958	Roadmap Epigenomics
Aorta	Hists & Pols	H3K27ac	10:102989539-102989848	Roadmap Epigenomics
CD4+ ab T cell (VB)	Hists & Pols	H3K27ac	10:102988017-102988356	BLUEPRINT
CD4+ ab T cell (VB)	Hists & Pols	H3K27ac	10:102990081-102990289	BLUEPRINT
CD4+ ab T cell (VB)	Hists & Pols	H3K4me3	10:102988102-102988320	BLUEPRINT
CD4+ ab T cell (VB)	Hists & Pols	H3K4me3	10:102988806-102989083	BLUEPRINT
CD4+ ab T cell (VB)	Hists & Pols	H3K4me3	10:102989249-102989705	BLUEPRINT
CD8+ ab T cell (CB)	Hists & Pols	H3K4me3	10:102989133-102989388	BLUEPRINT
EPC (VB)	Hists & Pols	H3K27me3	10:102988360-102988620	BLUEPRINT
Fetal Adrenal Gland	DNase1 & TFBS	DNase1	10:102988972-102989410	Roadmap Epigenomics
Fetal Adrenal Gland	Hists & Pols	H3K27ac	10:102988374-102989950	Roadmap Epigenomics
Fetal Adrenal Gland	Hists & Pols	H3K4me3	10:102989097-102989572	Roadmap Epigenomics
Fetal Adrenal Gland	Hists & Pols	H3K4me1	10:102988300-102989260	Roadmap Epigenomics
Fetal Adrenal Gland	Hists & Pols	H3K4me1	10:102989400-102990320	Roadmap Epigenomics
Fetal Intestine Large	Hists & Pols	H3K4me1	10:102986500-102989200	Roadmap Epigenomics
Fetal Intestine Large	Hists & Pols	H3K27ac	10:102988800-102989072	Roadmap Epigenomics
Fetal Intestine Small	Hists & Pols	H3K4me1	10:102987700-102989020	Roadmap Epigenomics
Fetal Thymus	Hists & Pols	H3K27me3	10:102989960-102990200	Roadmap Epigenomics
GM12878	DNase1 & TFBS	RUNX3	10:102988337-102988669	ENCODE
GM12878	Hists & Pols	H3K4me1	10:102988320-102989000	ENCODE
Gastric	Hists & Pols	H3K4me1	10:102988500-102988720	Roadmap Epigenomics
H1-mesenchymal	DNase1 & TFBS	DNase1	10:102989052-102989406	Roadmap Epigenomics
H1-mesenchymal	Hists & Pols	H3K79me1	10:102987940-102988180	Roadmap Epigenomics
H1-mesenchymal	Hists & Pols	H3K79me1	10:102989480-102989740	Roadmap Epigenomics
H1-mesenchymal	Hists & Pols	H3K79me1	10:102990060-102990400	Roadmap Epigenomics
H1-mesenchymal	Hists & Pols	H3K36me3	10:102988000-102988260	Roadmap Epigenomics
H1-mesenchymal	Hists & Pols	H3K36me3	10:102989660-102989820	Roadmap Epigenomics
H1-mesenchymal	Hists & Pols	H2BK120ac	10:102988734-102988915	Roadmap Epigenomics
H1-mesenchymal	Hists & Pols	H2BK120ac	10:102989629-102989830	Roadmap Epigenomics
H1-mesenchymal	Hists & Pols	H2BK12ac	10:102989540-102989760	Roadmap Epigenomics
H1-mesenchymal	Hists & Pols	H2BK12ac	10:102989940-102990120	Roadmap Epigenomics
H1-mesenchymal	Hists & Pols	H3K4me1	10:102989580-102989880	Roadmap Epigenomics
H1-mesenchymal	Hists & Pols	H4K8ac	10:102989600-102989760	Roadmap Epigenomics
H1-mesenchymal	Hists & Pols	H4K8ac	10:102990080-102990220	Roadmap Epigenomics
H1-mesenchymal	Hists & Pols	H4K91ac	10:102989625-102989841	Roadmap Epigenomics
H1-neuronal progenitor	Hists & Pols	H4K91ac	10:102990144-102990311	Roadmap Epigenomics
H9	Hists & Pols	H2BK20ac	10:102988528-102988679	Roadmap Epigenomics
H9	Hists & Pols	H3K79me1	10:102990040-102990300	Roadmap Epigenomics
HCT116	Hists & Pols	H3K4me1	10:102988920-102989140	ENCODE
HCT116	Hists & Pols	H3K4me1	10:102989160-102989900	ENCODE
HSMMtube	Hists & Pols	H3K27me3	10:102990080-102990960	ENCODE
HUES6	Hists & Pols	H3K4me1	10:102988800-102989060	Roadmap Epigenomics
HUES64	Hists & Pols	H3K4me1	10:102988620-102988920	Roadmap Epigenomics
HUVEC	Hists & Pols	H3K27me3	10:102988380-102988980	ENCODE
HUVEC	Hists & Pols	H3K27me3	10:102989540-102989840	ENCODE
HUVEC prol (CB)	Hists & Pols	H3K27me3	10:102989620-102989780	BLUEPRINT
HeLa-S3	DNase1 & TFBS	DNase1	10:102988775-102989779	ENCODE
HeLa-S3	DNase1 & TFBS	EP300	10:102988928-102989376	ENCODE
HeLa-S3	DNase1 & TFBS	CEBPB	10:102988929-102989690	ENCODE
HeLa-S3	DNase1 & TFBS	Jund	10:102988973-102989671	ENCODE
HeLa-S3	DNase1 & TFBS	ZHX1	10:102989025-102989290	ENCODE
HeLa-S3	DNase1 & TFBS	PRDM1	10:102989073-102989334	ENCODE
HeLa-S3	Hists & Pols	H3K4me1	10:102987700-102991100	ENCODE
HeLa-S3	Hists & Pols	H3K27ac	10:102988114-102989919	ENCODE
HeLa-S3	Hists & Pols	H3K4me3	10:102988505-102989983	ENCODE
HepG2	DNase1 & TFBS	NFIC	10:102988433-102988625	ENCODE
HepG2	DNase1 & TFBS	NFIC	10:102988738-102989462	ENCODE
HepG2	DNase1 & TFBS	ARID3A	10:102988505-102989478	ENCODE
HepG2	DNase1 & TFBS	KDM1A	10:102988580-102989935	ENCODE
HepG2	DNase1 & TFBS	MYBL2	10:102988586-102989458	ENCODE
HepG2	DNase1 & TFBS	TCF7	10:102988651-102989364	ENCODE
HepG2	DNase1 & TFBS	EP300	10:102988672-102989389	ENCODE
HepG2	DNase1 & TFBS	DNase1	10:102988706-102989482	ENCODE
HepG2	DNase1 & TFBS	ETV4	10:102988738-102989340	ENCODE
HepG2	DNase1 & TFBS	FOXP1	10:102988761-102989444	ENCODE
HepG2	DNase1 & TFBS	ELF1	10:102988768-102989270	ENCODE
HepG2	DNase1 & TFBS	FOXA1	10:102988828-102989361	ENCODE
HepG2	DNase1 & TFBS	CREM	10:102988904-102989541	ENCODE
HepG2	DNase1 & TFBS	HNF4A	10:102988909-102989409	ENCODE
HepG2	DNase1 & TFBS	NR2F6	10:102988950-102989373	ENCODE
HepG2	DNase1 & TFBS	CEBPB	10:102989014-102989355	ENCODE
HepG2	Hists & Pols	H3K4me1	10:102983860-102995160	ENCODE
HepG2	Hists & Pols	H3K27ac	10:102988325-102989892	ENCODE
IMR 90	DNase1 & TFBS	DNase1	10:102988911-102989403	Roadmap Epigenomics
IMR 90	DNase1 & TFBS	CEBPB	10:102988975-102989368	Roadmap Epigenomics
IMR 90	Hists & Pols	H3K79me1	10:102987620-102989040	Roadmap Epigenomics
IMR 90	Hists & Pols	H3K79me1	10:102989480-102991360	Roadmap Epigenomics
IMR 90	Hists & Pols	H3K4me1	10:102987700-102989060	Roadmap Epigenomics
IMR 90	Hists & Pols	H3K4me1	10:102989200-102991260	Roadmap Epigenomics
IMR 90	Hists & Pols	H2BK12ac	10:102987700-102989080	Roadmap Epigenomics
IMR 90	Hists & Pols	H2BK12ac	10:102989100-102989920	Roadmap Epigenomics
IMR 90	Hists & Pols	H2BK12ac	10:102990000-102991100	Roadmap Epigenomics
IMR 90	Hists & Pols	H2AK5ac	10:102988060-102989060	Roadmap Epigenomics
IMR 90	Hists & Pols	H2AK5ac	10:102989400-102991000	Roadmap Epigenomics
IMR 90	Hists & Pols	H4K8ac	10:102988120-102989340	Roadmap Epigenomics
IMR 90	Hists & Pols	H4K8ac	10:102989380-102990500	Roadmap Epigenomics
IMR 90	Hists & Pols	H3K14ac	10:102988300-102989040	Roadmap Epigenomics
IMR 90	Hists & Pols	H3K14ac	10:102989420-102989880	Roadmap Epigenomics
IMR 90	Hists & Pols	H3K14ac	10:102989920-102990220	Roadmap Epigenomics
IMR 90	Hists & Pols	H3K4me2	10:102988362-102989883	Roadmap Epigenomics
IMR 90	Hists & Pols	H2BK120ac	10:102988515-102989014	Roadmap Epigenomics
IMR 90	Hists & Pols	H3K9me1	10:102988520-102988700	Roadmap Epigenomics
IMR 90	Hists & Pols	H3K9me1	10:102989620-102989780	Roadmap Epigenomics
IMR 90	Hists & Pols	H3K9me1	10:102989920-102990160	Roadmap Epigenomics
IMR 90	Hists & Pols	H4K20me1	10:102988520-102989040	Roadmap Epigenomics
IMR 90	Hists & Pols	H4K20me1	10:102989520-102989860	Roadmap Epigenomics
IMR 90	Hists & Pols	H3K79me2	10:102987300-102988400	Roadmap Epigenomics
IMR 90	Hists & Pols	H3K79me2	10:102988460-102988760	Roadmap Epigenomics
IMR 90	Hists & Pols	H3K79me2	10:102989480-102990500	Roadmap Epigenomics
IMR90	DNase1 & TFBS	DNase1	10:102988896-102989410	Roadmap Epigenomics
IMR90	Hists & Pols	H2AK5ac	10:102984560-102991600	Roadmap Epigenomics
IMR90	Hists & Pols	H2BK12ac	10:102987700-102989060	Roadmap Epigenomics
IMR90	Hists & Pols	H2BK12ac	10:102989180-102989900	Roadmap Epigenomics
IMR90	Hists & Pols	H2BK12ac	10:102989960-102991100	Roadmap Epigenomics
IMR90	Hists & Pols	H3K14ac	10:102987700-102991000	Roadmap Epigenomics
IMR90	Hists & Pols	H3K4me1	10:102987780-102989020	Roadmap Epigenomics
IMR90	Hists & Pols	H3K4me1	10:102989460-102989880	Roadmap Epigenomics
IMR90	Hists & Pols	H3K4me2	10:102988319-102989902	Roadmap Epigenomics
IMR90	Hists & Pols	H3K23ac	10:102988328-102989017	Roadmap Epigenomics
IMR90	Hists & Pols	H3K18ac	10:102988339-102989037	Roadmap Epigenomics
IMR90	Hists & Pols	H3K27ac	10:102988478-102989312	Roadmap Epigenomics
IMR90	Hists & Pols	H3K27ac	10:102989355-102989919	Roadmap Epigenomics
IMR90	Hists & Pols	H2BK120ac	10:102988515-102989014	Roadmap Epigenomics
IMR90	Hists & Pols	H3K79me1	10:102988540-102989000	Roadmap Epigenomics
IMR90	Hists & Pols	H3K79me1	10:102989860-102990540	Roadmap Epigenomics
IMR90	Hists & Pols	H4K8ac	10:102988540-102989040	Roadmap Epigenomics
IMR90	Hists & Pols	H4K8ac	10:102989480-102989900	Roadmap Epigenomics
IMR90	Hists & Pols	H4K8ac	10:102989940-102990140	Roadmap Epigenomics
IMR90	Hists & Pols	H3K4me3	10:102988746-102989823	Roadmap Epigenomics
IMR90	Hists & Pols	H3K79me2	10:102989480-102989840	Roadmap Epigenomics
IMR90	Hists & Pols	H3K79me2	10:102989880-102990440	Roadmap Epigenomics
K562	DNase1 & TFBS	NR2F1	10:102987583-102988197	ENCODE
K562	DNase1 & TFBS	NR2F1	10:102988867-102989772	ENCODE
K562	DNase1 & TFBS	NFIC	10:102987679-102988183	ENCODE
K562	DNase1 & TFBS	NFIC	10:102988832-102989767	ENCODE
K562	DNase1 & TFBS	NFIC	10:102989817-102990263	ENCODE
K562	DNase1 & TFBS	HDAC3	10:102988425-102990238	ENCODE
K562	DNase1 & TFBS	GMEB1	10:102988635-102989480	ENCODE
K562	DNase1 & TFBS	GMEB1	10:102989490-102990006	ENCODE
K562	DNase1 & TFBS	SMARCA4	10:102988718-102990290	ENCODE
K562	DNase1 & TFBS	Nrf1	10:102988831-102989374	ENCODE
K562	DNase1 & TFBS	EP300	10:102988863-102989755	ENCODE
K562	DNase1 & TFBS	FOXM1	10:102988915-102989519	ENCODE
K562	DNase1 & TFBS	ATF1	10:102988922-102989336	ENCODE
K562	DNase1 & TFBS	Gata2	10:102988939-102989415	ENCODE
K562	DNase1 & TFBS	TEAD4	10:102988945-102989410	ENCODE
K562	DNase1 & TFBS	Jund	10:102988970-102989769	ENCODE
K562	DNase1 & TFBS	CEBPB	10:102988978-102989404	ENCODE
K562	DNase1 & TFBS	NR2F2	10:102988978-102989670	ENCODE
K562	DNase1 & TFBS	SPI1	10:102988986-102989292	ENCODE
K562	DNase1 & TFBS	ATF3	10:102989015-102990079	ENCODE
K562	DNase1 & TFBS	CREM	10:102989019-102989329	ENCODE
K562	DNase1 & TFBS	ZNF639	10:102989048-102990119	ENCODE
K562	DNase1 & TFBS	DNase1	10:102989053-102989400	ENCODE
K562	DNase1 & TFBS	DNase1	10:102989436-102989902	ENCODE
K562	DNase1 & TFBS	REST	10:102989053-102989340	ENCODE
K562	DNase1 & TFBS	KLF16	10:102989069-102989324	ENCODE
K562	DNase1 & TFBS	STAT5A	10:102989070-102989407	ENCODE
K562	DNase1 & TFBS	MAFF	10:102989093-102989302	ENCODE
K562	DNase1 & TFBS	NR2F6	10:102989097-102989329	ENCODE
K562	DNase1 & TFBS	NR0B1	10:102989181-102989898	ENCODE
K562	DNase1 & TFBS	FOSL1	10:102989402-102989717	ENCODE
K562	Hists & Pols	H3K27ac	10:102988250-102990949	ENCODE
K562	Hists & Pols	H3K4me1	10:102985440-102988500	ENCODE
K562	Hists & Pols	H3K4me1	10:102989400-102992060	ENCODE
M0 macrophage (VB)	Hists & Pols	H3K4me3	10:102988185-102988377	BLUEPRINT
M0 macrophage (VB)	Hists & Pols	H3K4me3	10:102988858-102989186	BLUEPRINT
M0 macrophage (VB)	Hists & Pols	H3K4me3	10:102989213-102989482	BLUEPRINT
M0 macrophage (VB)	Hists & Pols	H3K4me3	10:102989723-102990273	BLUEPRINT
M1 macrophage (VB)	Hists & Pols	H3K4me1	10:102989600-102989880	BLUEPRINT
M1 macrophage (VB)	Hists & Pols	H3K27ac	10:102989730-102989934	BLUEPRINT
M2 macrophage (VB)	Hists & Pols	H3K36me3	10:102988360-102988560	BLUEPRINT
M2 macrophage (VB)	Hists & Pols	H3K4me3	10:102989299-102989585	BLUEPRINT
MCF 7	DNase1 & TFBS	CEBPB	10:102988958-102989337	ENCODE
MCF 7	DNase1 & TFBS	DNase1	10:102988967-102989412	ENCODE
MCF 7	DNase1 & TFBS	SIN3A	10:102989038-102989391	ENCODE
MCF 7	DNase1 & TFBS	HDAC2	10:102989053-102989390	ENCODE
MCF 7	Hists & Pols	H3K4me1	10:102988460-102989900	ENCODE
MCF 7	Hists & Pols	H3K4me1	10:102990100-102990340	ENCODE
MM 1S	DNase1 & TFBS	DNase1	10:102988360-102988578	ENCODE
MM 1S	Hists & Pols	H3K4me1	10:102988440-102988840	ENCODE
MSC (VB)	Hists & Pols	H3K4me1	10:102988780-102988980	BLUEPRINT
MSC (VB)	Hists & Pols	H3K4me1	10:102989460-102989700	BLUEPRINT
NH-A	Hists & Pols	H4K20me1	10:102988620-102988800	ENCODE
NH-A	Hists & Pols	H4K20me1	10:102989940-102990160	ENCODE
NHLF	Hists & Pols	H3K4me1	10:102988500-102990000	ENCODE
Osteobl	Hists & Pols	H3K4me1	10:102988580-102989940	ENCODE
Ovary	Hists & Pols	H3K4me1	10:102988500-102988680	Roadmap Epigenomics
Ovary	Hists & Pols	H3K4me1	10:102989500-102989740	Roadmap Epigenomics
PC 3	DNase1 & TFBS	DNase1	10:102988834-102989438	ENCODE
PC 3	Hists & Pols	H3K4me1	10:102988300-102989120	ENCODE
PC 3	Hists & Pols	H3K4me1	10:102989140-102989360	ENCODE
PC 3	Hists & Pols	H3K4me1	10:102989500-102989800	ENCODE
PC 9	DNase1 & TFBS	DNase1	10:102988850-102989450	ENCODE
PC 9	Hists & Pols	H3K4me1	10:102988500-102988960	ENCODE
PC 9	Hists & Pols	H3K4me1	10:102989180-102989520	ENCODE
Pancreas	Hists & Pols	H3K4me1	10:102989520-102989780	Roadmap Epigenomics
Placenta	DNase1 & TFBS	DNase1	10:102988938-102989240	Roadmap Epigenomics
Placenta	Hists & Pols	H3K27ac	10:102989077-102989349	Roadmap Epigenomics
bipolar neuron	Hists & Pols	H3K27me3	10:102988780-102988980	ENCODE
bipolar neuron	Hists & Pols	H3K27me3	10:102990140-102990320	ENCODE
brain	Hists & Pols	H3K4me3	10:102988470-102988740	Roadmap Epigenomics
common myeloid progenitor CD34 positive	DNase1 & TFBS	DNase1	10:102988933-102989428	Roadmap Epigenomics
common myeloid progenitor CD34 positive	Hists & Pols	H3K4me1	10:102988360-102989940	Roadmap Epigenomics
common myeloid progenitor CD34 positive	Hists & Pols	H3K27ac	10:102988428-102989058	Roadmap Epigenomics
common myeloid progenitor CD34 positive	Hists & Pols	H3K27ac	10:102989259-102989553	Roadmap Epigenomics
common myeloid progenitor CD34 positive	Hists & Pols	H3K27ac	10:102989623-102989879	Roadmap Epigenomics
common myeloid progenitor CD34 positive ENCSR337XXD 1	Hists & Pols	H3K4me1	10:102988400-102989820	Roadmap Epigenomics
common myeloid progenitor CD34 positive ENCSR337XXD 1	Hists & Pols	H3K4me3	10:102989041-102989333	Roadmap Epigenomics
erythroblast (CB)	Hists & Pols	H3K4me1	10:102983940-102996060	BLUEPRINT
erythroblast (CB)	Hists & Pols	H3K27ac	10:102987752-102988171	BLUEPRINT
erythroblast (CB)	Hists & Pols	H3K27ac	10:102988277-102989902	BLUEPRINT
erythroblast (CB)	Hists & Pols	H3K4me3	10:102988291-102989910	BLUEPRINT
fibroblast of lung	Hists & Pols	H3K4me1	10:102989140-102989780	ENCODE
hepatocyte	Hists & Pols	H3K4me1	10:102988700-102989140	ENCODE
hepatocyte	Hists & Pols	H3K4me1	10:102989180-102989400	ENCODE
iPS DF 19.11	Hists & Pols	H3K36me3	10:102988000-102988380	Roadmap Epigenomics
iPS DF 19.11	Hists & Pols	H3K4me1	10:102989460-102990200	Roadmap Epigenomics
iPS-20b	Hists & Pols	H3K4me1	10:102989120-102989260	Roadmap Epigenomics
lung ENCSR465WKM	Hists & Pols	H3K4me1	10:102988260-102989200	Roadmap Epigenomics
myotube	Hists & Pols	H3K27me3	10:102990080-102990960	ENCODE
neural stem progenitor cell	Hists & Pols	H3K36me3	10:102988040-102988400	Roadmap Epigenomics
neutrophil (CB)	Hists & Pols	H3K4me1	10:102989580-102989920	BLUEPRINT
neutrophil (VB)	Hists & Pols	H3K4me1	10:102987880-102988540	BLUEPRINT
neutrophil (VB)	Hists & Pols	H3K4me1	10:102988580-102989960	BLUEPRINT
neutrophil (VB)	Hists & Pols	H3K4me1	10:102990100-102990520	BLUEPRINT
neutrophil (VB)	Hists & Pols	H3K36me3	10:102987960-102988400	BLUEPRINT
neutrophil (VB)	Hists & Pols	H3K36me3	10:102990040-102990180	BLUEPRINT
neutrophil (VB)	Hists & Pols	H3K27ac	10:102988251-102988619	BLUEPRINT
neutrophil myelocyte (BM)	Hists & Pols	H3K36me3	10:102987880-102988320	BLUEPRINT
neutrophil myelocyte (BM)	Hists & Pols	H3K4me1	10:102988580-102990400	BLUEPRINT
neutrophil myelocyte (BM)	Hists & Pols	H3K27ac	10:102988756-102988998	BLUEPRINT
neutrophil myelocyte (BM)	Hists & Pols	H3K27ac	10:102989331-102989891	BLUEPRINT
sigmoid colon	Hists & Pols	H3K4me3	10:102989468-102989679	Roadmap Epigenomics
